# The sphingolipid inhibitor myriocin increases susceptibility of *Candida auris* to amphotericin B

**DOI:** 10.1101/2022.04.14.488279

**Authors:** Hanna Stieber, Lara Junghanns, Hannah Wilhelm, Maria Batliner, Alexander Maximilian Aldejohann, Oliver Kurzai, Ronny Martin

**Affiliations:** Institute for Hygiene and Microbiology, University of Würzburg, Würzburg, Germany; National Reference Center for Invasive Fungal Infections, Leibniz Institute for Natural Product Research and Infection Biology- Hans Knoell Institute, Jena, Germany; Research Group Fungal Septomics, Leibniz Institute for Natural Product Research and Infection Biology- Hans Knoell Institute, Jena, Germany

**Author notes:** Corresponding author: Ronny Martin, University of Würzburg, Institute for Hygiene and Microbiology, Josef-Schneider-Str. 2 / Building E1.

**Keywords:** *Candida auris*, myriocin, amphotericin B, sphingolipids, antifungal drug resistance

## Abstract

The emerging human fungal pathogen *Candida auris* can cause of hospital outbreaks by transmission between patients and / or medical care staff. It is known for a fast adaption to environmental stress and antifungal treatment. Besides resistance to fluconazole in most isolates, *C. auris* frequently shows limited susceptibility to echinocandins and even to amphotericin B. Therefore, multidrug resistance (MDR) is frequently found in clinical isolates, leading to a need for new therapeutic targets and compounds. One of those targets could be sphingolipids which are an integral part of the cell membrane and are important for membrane fluidity and the formation of lipid rafts. Here, we show that myriocin-mediated inhibition of the *de novo* sphingolipid biosynthesis caused severe growth defects in *C. auris*. Sublethal myriocin concentrations increase fungal susceptibility to amphotericin B and anidulafungin. While the effect is limited for anidulafungin, even isolates that show phenotypic resistance to amphotericin B became susceptible in presence of myriocin. A large-scale screening of 59 clinical isolates validated these initial results and showed that inhibition of the *de novo* sphingolipid biosynthesis increases *C. auris* susceptibility to amphotericin B. These observations open new options for future therapeutic strategies and illustrate that sphingolipids might play a pivotal role for the ability of *C. auris* to develop resistance against amphotericin B.
