## Supplementary material for "The sphingolipid inhibitor myriocin increases susceptibility of *Candida auris* to amphotericin B": The table contains all fungal strains which were used in this study.

### Sheet: Tabelle1
Species	name	source
Candida albicans	SC5314	Gillum et al., 1984 (DOI: 10.1007/BF00328721 )
Candida dubliniensis	CFI3	this work
Candida glabrata	CBS138	this work
Candida parapsilosis	CFI2	this work
Candida tropicalis	CFI1	this work
Claviceps lusitaniae	AR#0398	CDC & FDA Antibiotic Resistance Isolate Bank
Meyerozyma guilliermondii	AR#0590	CDC & FDA Antibiotic Resistance Isolate Bank
Candida auris	DSMZ21092	Satoh et al., 2009 (DOI: 10.1111/j.1348-0421.2008.00083.x )
Candida auris	NRZ-2015-214	Hamprecht et al., 2019 (DOI: 10.3201/eid2509.190262 )
Candida auris	NRZ-2017-288	Hamprecht et al., 2019 (DOI: 10.3201/eid2509.190262 )
Candida auris	NRZ-2017-367	Hamprecht et al., 2019 (DOI: 10.3201/eid2509.190262 )
Candida auris	NRZ-2017-394-1	Hamprecht et al., 2019 (DOI: 10.3201/eid2509.190262 )
Candida auris	NRZ-2017-394-2	Hamprecht et al., 2019 (DOI: 10.3201/eid2509.190262 )
Candida auris	NRZ-2017-394-3	this work
Candida auris	NRZ-2017-505	Hamprecht et al., 2019 (DOI: 10.3201/eid2509.190262 )
Candida auris	NRZ-2017-545	Hamprecht et al., 2019 (DOI: 10.3201/eid2509.190262 )
Candida auris	NRZ-2017-505-2	this work
Candida auris	NRZ-2017-505-3	this work
Candida auris	NRZ-2017-394-4	this work
Candida auris	NRZ-2017-394-5	this work
Candida auris	CBS 10913	Westerdijk Fungal Biodiversity Institute
Candida auris	CBS 14144	Westerdijk Fungal Biodiversity Institute
Candida auris	CSB 14916	Westerdijk Fungal Biodiversity Institute
Candida auris	CBS 15614	Westerdijk Fungal Biodiversity Institute
Candida auris	CSB 15615	Westerdijk Fungal Biodiversity Institute
Candida auris	CBS 15624	Westerdijk Fungal Biodiversity Institute
Candida auris	NRZ-2018-590	this work
Candida auris	NRZ-2018-598	this work
Candida auris	NRZ-2019-207	this work
Candida auris	NRZ-2019-216	this work
Candida auris	AR #0381	CDC & FDA Antibiotic Resistance Isolate Bank
Candida auris	AR #0382	CDC & FDA Antibiotic Resistance Isolate Bank
Candida auris	B11221, AR #0383	CDC & FDA Antibiotic Resistance Isolate Bank
Candida auris	AR #0384	CDC & FDA Antibiotic Resistance Isolate Bank
Candida auris	AR #0385	CDC & FDA Antibiotic Resistance Isolate Bank
Candida auris	AR #0386	CDC & FDA Antibiotic Resistance Isolate Bank
Candida auris	B8441, AR #0387	CDC & FDA Antibiotic Resistance Isolate Bank
Candida auris	AR #0388	CDC & FDA Antibiotic Resistance Isolate Bank
Candida auris	AR #0389	CDC & FDA Antibiotic Resistance Isolate Bank
Candida auris	AR #0390	CDC & FDA Antibiotic Resistance Isolate Bank
Candida auris	AR #0931	CDC & FDA Antibiotic Resistance Isolate Bank
Candida auris	NRZ-2019-672	this work
Candida auris	NRZ-2020-039	this work
Candida auris	NRZ-2019-731	this work
Candida auris	NRZ-2020-087	this work
Candida auris	NRZ-2020-150	this work
Candida auris	NRZ-2020-170	this work
Candida auris	NRZ-2020-742	this work
Candida auris	NRZ-2020-815	this work
Candida auris	NRZ-2021-103	this work
Candida auris	NRZ-2021-125	this work
Candida auris	NRZ-2021-170	this work
Candida auris	NRZ-2021-194	this work
Candida auris	NRZ-2021-195	this work
Candida auris	NRZ-2021-170-2	this work
Candida auris	NRZ-2021-103-2	this work
Candida auris	NRZ-2020-224	this work
Candida auris	NRZ-2020-268	this work
Candida auris	NRZ-2021-353	this work
Candida auris	NRZ-2021-398	this work
Candida auris	NRZ-2021-476	Steinmann et al., 2021 (DOI: 10.3390/jof7050380)
Candida auris	NRZ-2021-547	this work
Candida auris	NRZ-2021-556	this work
Candida auris	NRZ-2021-558	this work
Candida auris	NRZ-2021-559	this work
Candida auris	NRZ-2021-170-3	this work

### Sheet: CDC panel
Strain number	entrance number	number CDC & FDA Antibiotic Resistance Isolate Bank	Clade
CAU24	19-0425	AR #0381	East Asia
CAU25	19-0426	AR #0382	South Asia
CAU26	19-0427	AR #0383	Africa
CAU27	19-0428	AR #0384	Africa
CAU28	19-0429	AR #0385	South America
CAU29	19-0430	AR #0386	South America
CAU30	19-0431	AR #0387	South Asia
CAU31	19-0432	AR #0388	South Asia
CAU32	19-0433	AR #0389	South Asia
CAU33	19-0434	AR #0390	South Asia
Access to AR Isolate Bank:https://wwwn.cdc.gov/arisolatebank/
